# A national baseline for methane sink habitats and methanotroph diversity

**DOI:** 10.64898/2026.02.02.703227

**Authors:** KS Knudsen, M Sereika, TBNJ Jensen, F Delogu, T Schmider, C Jiang, RH Kirkegaard, AT Tveit, PH Nielsen, M Albertsen, CM Singleton

**Author notes:** Corresponding AuthorCaitlin M. Singleton, Center for Microbial Communities, Department of Chemistry and Bioscience, Aalborg University, Fredrik Bajers Vej 7H, 9220 Aalborg, Denmark.

## Abstract

Methane emissions account for nearly a third of the Earth’s effective radiative forcing, with methanotrophs playing a critical role in mitigating emissions by oxidising methane in diverse environments^1^. Despite their ecological importance, methanotrophic diversity and environmental distribution remain incompletely characterised due to cultivation challenges, incomplete or low-quality metagenome-assembled genomes, and limited taxonomic resolution in marker gene surveys. Here, we present a national study of the biogeography of novel and known methanotrophs across Denmark’s major natural, urban and agricultural habitats, using genome-resolved classification of 10,683 metagenomes^2^ and 102 new methanotrophic species^3^. By linking metabolic potential to habitat-specific distributions, we reveal uncharacterised methanotrophs as dominant in natural ecosystems. These findings provide a comprehensive baseline of methanotroph diversity, reveal clear contrasts between natural and disturbed habitats, and highlight candidate species and habitats for future methane-mitigation strategies.
