## Supplementary Data File 3 for "A national baseline for methane sink habitats and methanotroph diversity"

### Sheet: Sheet1
#Supplementary Data File 3: Protologue tables
Species name	Candidatus Methylocalcaria scaenica	Candidatus Methylocalcaria obscura	Candidatus Methylocalcaria morainensis	Candidatus Methyloligotropha pratensis	Methylocapsa regalis	Methylocapsa arrakensis	Methylocapsa fremenorum	Methylocapsa caladansis	Methylocystis lacustris	Methylocystis urbana	Rhodomicrobium methylothiovorans	Aliimethylobacter imbricus
Genus name	Candidatus Methylocalcaria	Candidatus Methylocalcaria	Candidatus Methylocalcaria	Candidatus Methyloligotropha	Methylocapsa	Methylocapsa	Methylocapsa	Methylocapsa	Methylocystis	Methylocystis	Rhodomicrobium	Aliimethylobacter
Specific epithet	scaenica	obscura	morainensis	pratensis	regalis	arrakensis	fremenorum	caladansis	lacustris	urbana	methylothiovorans	imbricus
Type species of the genus	Candidatus Methylocalcaria scaenica	Candidatus Methylocalcaria scaenica	Candidatus Methylocalcaria scaenica	Candidatus Methyloligotropha calcicola	Methylocapsa acidiphila	Methylocapsa acidiphila	Methylocapsa acidiphila	Methylocapsa acidiphila	Methylocystis parva	Methylocystis parva	Rhodomicrobium vannielii	Aliimethylobacter tundripaludum
Genus status	Candidatus	Candidatus	Candidatus	Candidatus (Genus name proposed in Bay 2025)
Species etymology	scaenica (scae’ni.ca. L. fem. adj. scaenica, scenic, picturesque, referring to the recovery of the species from a scenic location in calcareous environments).	obscura (obs.cu’ra. L. fem. adj. obscura, hidden, unseen, referring to its occurrence in only a few restricted habitats).	morainei (mo.rai’nei. N.L. gen.. n.. morainei, of or from a moraine)	pratensis (pra.ten’sis. L. fem. adj. pratensis, found in meadows/grassland)	regalis (re.ga’lis. L. fem. adj. regalis, royal, referring to recovery from a forest near Fussingø Castle and high abundance in forest soils)	arrakensis (ar.ra.ken’sis. N.L. fem. adj. arrakensis, of or belonging to Arrakis, the desert planet in Frank Herbert’s Dune series, referring to the abundance of the species in dry habitats).	fremenorum (fre.men.o.rum. N.L. gen. pl. fremenorum, of the Fremen, of or belonging to the Fremen, the desert-dwelling people in Frank Herbert’s Dune series, referring to the recovery of the species from a humid dune habitat, inspired by the Fremen dream of conserving and celebrating water.	caladansis (ca.la.dan’sis. N.L. fem. adj. caladansis, of or belonging to Caladan, the lush and wet planet in Frank Herbert’s Dune series, referring to the abundance of the species in humid habitats).	lacustris (la.cus’tris. N.L. fem. adj. lacustris, from a lake, referring to high abundance in lake sediments).	urbana (ur’ba.na. L. fem. adj. urbana, “urban, of a city”, referring to abundance in urban waters on Sjælland).	methylothiovorans (me.thy.lo.thi.o.vo’rans. N.L. neut. n. methȳlum, methyl group; Gr. neut. n. theîon, sulfur; L. pres. part. vorans, devouring, eating; N.L. neut. part. adj. methylothiovorans referring to genomic potential to oxidize methane and reduced sulfur compounds)	Aliimethylobacter (A.li.i.me.thy.lo.bac’ter. L. masc. pron. alius, another, different; N.L. masc. n. Aliimethylobacter, the other Methylobacter). imbricus (im’bri.cus. L. masc. adj. imbricus, pertaining to rain, rainy, referring to occurrence in urban enclosed waters and rainwater basins)
Species status	sp. nov.	sp. nov.	sp. nov.	sp. nov.	sp. nov.	sp. nov.	sp. nov.	sp003162995	sp. nov.	sp. nov.	sp. nov.	sp. nov.
Designation of the type MAG	GCA_977880055.1	GCA_977879555.1	GCA_977879905.1	GCA_963764725	GCA_963706215	GCA_977878845.1	GCA_963809115	GCA_963818875	GCA_963717565	GCA_963706255	GCA_963817365	GCA_963793545
MAG/SAG accession number	GCA_977880055.1	GCA_977879555.1	GCA_977879905.1	GCA_963764725	GCA_963706215	GCA_977878845.1	GCA_963809115	GCA_963818875	GCA_963717565	GCA_963706255	GCA_963817365	GCA_963793545
Genome status	High-quality draft	High-quality draft	High-quality draft	High-quality draft	High-quality draft	High-quality draft	High-quality draft	High-quality draft	High-quality draft	High-quality draft	High-quality draft	High-quality draft
Genome size	5888206	5601385	7243273	4214073	4222056	3808320	5103253	5097109	3668474	3357108	6294222	3494865
GC mol %	63.22	63.28	63.3	59.44	60.49	59.85	57.98	58.38	63.9	63.34	60.96	47.18
Country of origin	Denmark	Denmark	Denmark	Denmark	Denmark	Denmark	Denmark	Denmark	Denmark	Denmark	Denmark	Denmark
Region of origin	Dokkedal	Dokkedal	Dokkedal	Geding	Aabybro, Store Vildmose	Randers		Storelung	Hadsten	Høsterkøb	Sønder Nissum	Mårslet
Source of sample	Xeric sand calcareous grassland soil, MFD04830-2B.bin.c.2	Xeric sand calcareous grassland soil, MFD04830-2B.bin.c.9	Xeric sand calcareous grassland soil, MFD04830-2B.bin.c.6	Sphagnum acid bogs, MFD06229.bin.1.238	Semi-natural dry grasslands, MFD03399.bin.c.3	Beech forests Asperulo-Fagetum, MFD06157-9B.bin.c.6	Decalcified Empetrum dunes, MFD06714.bin.1.228	Degraded raised bog MFD09567.bin.1.55	Rainwater basin, City, MFD02979.bin.1.243	Enclosed water, MFD10007.bin.1.241	MFD06085.bin.1.7	Rainwater basin, City, MFD03899.bin.1.178
Geographical location	Dokkedal	Dokkedal	Dokkedal	Geding	Aabybro, Store Vildmose	Randers	Ebberup	Storelung	Hadsten	Høsterkøb	Sønder Nissum	Mårslet
Latitude	56.906	56.906	56.906	56.2046	57.1859	56.4759	55.2071	55.2556	56.323	55.8579	56.3125	56.0667
Longitude	10.2606	10.2606	10.2606	10.1067	9.77493	9.84171	9.98833	10.2565	10.0517	12.4931	8.16335	10.1547
Depth	11-20 cm	11-20 cm	11-20 cm
Altitude	N/A	N/A	N/A	N/A	N/A	N/A	N/A	N/A	N/A	N/A	N/A	N/A
Temperature of the sample	N/A	N/A	N/A	N/A	N/A	N/A	N/A	N/A	N/A	N/A	N/A	N/A
pH of the sample	N/A	N/A	N/A	N/A	N/A	N/A	N/A	N/A	N/A	N/A	N/A	N/A
Relationship to oxygen	Aerobic	Aerobic	Aerobic	Aerobic	Aerobic	Aerobic	Aerobic	Aerobic	Aerobic	Aerobic	Aerobic	Aerobic
Energy metabolism	Methane oxidation	Methane oxidation	Methane oxidation	Methane oxidation	Methane oxidation	Methane oxidation	Methane oxidation	Methane oxidation	Methane oxidation	Methane oxidation	Methane oxidation	Methane oxidation
Assembly	1 sample	1 sample	1 sample	1 sample	1 sample	1 sample	1 sample	1 sample	1 sample	1 sample	1 sample	1 sample
Sequencing technology	Oxford Nanopore	Oxford Nanopore	Oxford Nanopore	Oxford Nanopore	Oxford Nanopore	Oxford Nanopore	Oxford Nanopore	Oxford Nanopore	Oxford Nanopore	Oxford Nanopore	Oxford Nanopore	Oxford Nanopore
Binning software used	MetaBAT2, SemiBin2, VAMB, COMEBin, mmlong2	MetaBAT2, SemiBin2, VAMB, COMEBin, mmlong2	MetaBAT2, SemiBin2, VAMB, COMEBin, mmlong2	MetaBAT2, SemiBin2, GraphMB , mmlong2-lite	MetaBAT2, SemiBin2, GraphMB , mmlong2-lite	MetaBAT2, SemiBin2, VAMB, COMEBin, mmlong2	MetaBAT2, SemiBin2, GraphMB , mmlong2-lite	MetaBAT2, SemiBin2, GraphMB , mmlong2-lite	MetaBAT2, SemiBin2, GraphMB , mmlong2-lite	MetaBAT2, SemiBin2, GraphMB , mmlong2-lite	MetaBAT2, SemiBin2, GraphMB , mmlong2-lite	MetaBAT2, SemiBin2, GraphMB , mmlong2-lite
Assembly software used	mmlong2, myloasm	mmlong2, myloasm	mmlong2, myloasm	mmlong2, Flye	mmlong2, Flye	mmlong2, myloasm	mmlong2, Flye	mmlong2, Flye	mmlong2, Flye	mmlong2, Flye	mmlong2, Flye	mmlong2, Flye
Habitat	Xeric sand calcareous grassland	Xeric sand calcareous grassland	Xeric sand calcareous grassland	Sphagnum acid bogs	Semi-natural dry grasslands	Beech forests Asperulo-Fagetum	Decalcified Empetrum dunes	Degraded raised bog	Rainwater basin, City	Enclosed water	Natural, unassigned habitat	Rainwater basin, City
Miscellaneous, extraordinary features relevant for the description	encodes pmoCAB, with pmoA USCg.	encodes pmoCAB, with pmoA USCg.	encodes pmoCAB, with pmoA USCg.	encodes pmoCAB, with pmoA USCg.	encodes pmoCAB, with pmoA USCa.	encodes pmoCAB, with pmoA USCa.	encodes pmoCAB	encodes pmoCAB	encodes pmoCAB	encodes pmoCAB	encodes pmoCAB, and sat, aprAB, rdsrAB,dsrC,dsrEFH.	encodes pmoCAB
Names v2							Fremeni (Methylocapsa MAG_30, humid!)	Caladan()
